# *Streptomyces* endophytes promote the growth of *Arabidopsis thaliana*

**DOI:** 10.1101/532309

**Authors:** Sarah F. Worsley, Jake Newitt, Johannes Rassbach, Sibyl F. D. Batey, Neil A. Holmes, J. Colin Murrell, Barrie Wilkinson, Matthew I. Hutchings

## Abstract

*Streptomyces* bacteria are ubiquitous in soils and are well-known for producing secondary metabolites, including antimicrobials. Increasingly, they are being isolated from plant roots and several studies have shown they are specifically recruited to the rhizosphere and the endosphere of the model plant *Arabidopsis thaliana*. Here we test the hypothesis that *Streptomyces* bacteria have a beneficial effect on *A. thaliana* growth and could potentially be used as plant probiotics. To do this, we selectively isolated streptomycetes from surface washed *A. thaliana* roots and generated high quality genome sequences for five strains which we named L2, M2, M3, N1 and N2. Re-infection of *A. thaliana* plants with L2, M2 and M3 significantly increased plant biomass individually and in combination whereas N1 and N2 had a negative effect on plant growth, likely due to their production of polyene natural products which can bind to phytosterols and reduce plant growth. N2 exhibits broad spectrum antimicrobial activity and makes filipin-like polyenes, including 14-hydroxyisochainin which inhibits the Take-all fungus, *Gaeumannomyces graminis* var. *tritici*. N2 antifungal activity as a whole was upregulated ~2-fold in response to indole-3-acetic acid (IAA) suggesting a possible role during competition in the rhizosphere. Furthermore, coating wheat seeds with N2 spores protected wheat seedlings against Take-all disease. We conclude that at least some soil dwelling streptomycetes confer growth promoting benefits on *A. thaliana* while others might be exploited to protect crops against disease.

**Importance:** It is vital that we reduce our reliance on agrochemicals and there is increasing interest in using bacterial strains to promote plant growth and protect against disease. Our study follows up reports that *Arabidopsis thaliana* specifically recruits *Streptomyces* bacteria to its roots. In particular, we test the hypothesis that these bacteria can offer benefits to their *A. thaliana* hosts and that strains isolated from these plants might be used as probiotics. We isolated *Streptomyces* strains from surface washed *A. thaliana* roots and genome sequenced five phylogenetically distinct strains. Genome mining and bioassays indicated that all five strains have plant growth promoting properties, including production of IAA, siderophores and ACC deaminase activity. Three strains significantly increased *A. thaliana* growth *in vitro* and when applied in combination in soil. Another produces potent filipin-like antifungal metabolites and we used it as a seed coating to protect germinating wheat seeds against the fungal pathogen *Gaeumannomyces graminis* var. *tritici* (wheat Take-all fungus). We conclude that introducing an optimal combination of *Streptomyces* strains into the root microbiome can provide significant benefits to plants.
