## Supplementary material for "*Streptomyces* endophytes promote the growth of *Arabidopsis thaliana*": Table S3

### Sheet: L2
Table S3. Secondary metabolite gene cluster predictions for genome-sequenced strains (L2, M2, M3, N1, N2, Actinovate, S.lydicus 25470 and S. lydicus 31975). The search was done using AntiSMASH 5.0. and manually curated.
Region	Cluster type(s)	Genomic range		Proposed product/most similar product	Proposed product function
		From	To
1	bacteriocin	270224	278149	informatipeptin
2	terpene	304208	323136
3	terpene	745292	770066	hopene	Membrane stability
4	T1PKS; terpene	1068413	1111829
5	siderophore	1136636	1149744
6	terpene	1289538	1309379		Odorant
7	bacteriocin	1334544	1344943
8	T1PKS; NRPS	1407948	1459571
9	bacteriocin	1465000	1475144
10	NRPS-T1PKS	1483104	1614888	sceliphrolactam	Antifungal
11	siderophore	1716325	1727028
12	terpene	2366368	2387100	albaflavenone-like	Antibiotic
13	RiPP (lanthipeptide)	2845017	2868552
14	Ripp (lanthipeptide)	2878985	2901537
15	RiPP (TfuA-related)	3443782	3465793	thioviridamide-like	Anticancer, Antiproliferative
16	T2PKS	4230124	4301079	spore pigment	Spore pigment
17	PKS-like; T2PKS; T3PKS	4558818	4697039
18	siderophore	5144612	5155582	desferrioxamine B	Siderophore
19	melanin	5241099	5250460	melanin	Pigment
20	ectoine	6173584	6183994	ectoine	Compatible solute
21	hglEKS-T1PKS	6763587	6815656
22	NRPS/T1PKS; T3PKS	6847273	6952977	flaviolin (T3PKS)
23	T1PKS-NRPS	7257640	7331587	foxicins	Siderophore
24	terpene; melanin	7344548	7365588	2-methylisoborneol; melanin	Odourant; Pigment
25	CDPS	7450098	7470808
26	RiPP (lanthipeptide)	7506941	7530105
27	T3PKS	7552209	7593387	germicidin	Spore germination inhibitor
28	siderophore	7723346	7773852
29	NRPS	150091	218657

### Sheet: M2
Region	Cluster type	Genomic Range		Proposed product/most similar product	Proposed product function
		From	To
1	bacteriocin	33183	39756
2	T3PKS	361148	400641	germicidin	Spore germination inhibitor
3	terpene	521356	541935
4	RiPP (lanthipeptide); bacteriocin	697895	723050	informatipeptin
5	terpene	1280552	1305578	hopene	Membrane stability
6	siderophore	1750948	1763790
7	terpene	1902948	1919370	geosmin	Odorant
8	butyrolactone	1943849	1954187	γ-butyrolactone	Signalling
9	bacteriocin	2001508	2012815
10	T1PKS-NRPS	2098285	2181632	azinomycin B-like	Anti-tumour
11	siderophore	2252364	2262240
12	unknown	3521551	3541311
13	RiPP (lanthipeptide)	3955774	3977988
14	siderophore	5262541	5274313	desferrioxamine	Siderophore
15	melanin	5359740	5370252	melanin	Pigment
16	T2PKS (glycosylated)	5569429	5640649	aquayamycin type antibiotic	Antitumor/antibiotic
17	RiPP (lanthipeptide)	5800617	5827063
18	ectoine	6643799	6654203	ectoine	Compatible solute
19	terpene	6977273	6995729
20	T3PKS	7492160	7533173	flaviolin
21	T2PKS; T1PKS	7653563	7729168	spore pigment (T2PKS)	Spore pigment
22	terpene	8157297	8178346	2-methylisoborneol

### Sheet: M3
Region	Cluster type	Genomic range		Proposed product/most similar product	Proposed product function
		From	To
1	NRPS	343	44935	streptobactin-like	Siderophore
2	beta-lactam	78950	102457	clavam-like
3	bacteriocin	125838	136635
4	NRPS; terpene	247544	317160	isorenieratene (terpene)	Carotenoid
5	NRPS	387532	438439	coelichelin	Siderophore
6	T2PKS; terpene	374275	444224	spore pigment (T2PKS)	Spore pigment
7	melanin	500148	510675	melanin	Pigment
8	T3PKS	647071	686539	alkylresorcinol-like
9	NRPS	736010	785084	mirubactin-like	Siderophore
10	bacteriocin	914493	921362
11	hglE-KS	958847	1011396
12	terpene	1355568	1375099
13	ectoine	1849358	1859756	ectoine	Compatible solute
14	terpene	2340520	2360249
15	RiPP (lanthipeptide)	2839546	2862686
16	siderophore	2933533	2944576	desferrioxamine	Siderophore
17	T2PKS	3503599	3576081
18	unknown	3988253	3999164
19	bacteriocin	5226042	5232174
20	NRPS; T3PKS	5629533	5723550
21	terpene	6012920	6031983
22	siderophore	6111480	6126063
23	bacteriocin	6573369	6584661
24	hglEKS-T1PKS	6858912	6913809
25	terpene	7450637	7477189	hopene	Membrane stability

### Sheet: N1
Region	Cluster type	Genomic range		Proposed product/most similar product	Poposed product function
		From	To
1	NRPS	144790	199056	streptobactin	Siderophore
2	terpene; NRPS	205303	280803
3	NRPS-T1PKS	449808	497969	Frontalamide-like; Polycyclic tetramate macrolactam	Antimicrobial
4	terpene	534180	559333	hopene	Membrane stability
5	bacteriocin	625459	633299
6	bacteriocin	1044262	1054363
7	NRPS	1282413	1344229	desotamide-like	Antibiotic
8	siderophore	1432485	1445877
9	terpene	1694750	1715707	geosmin	Odorant
10	terpene	2042810	2062763	albaflavenone-like	Antibiotic
11	RiPP (TOMM)	2559026	2591498
12	RiPP (lanthipeptide)	2878851	2899682	AmfS	Development
13	unknown	3332080	3379124
14	T2PKS; NRPS	3624840	3745984	fredericamycin-like (T2PKS)	Antifungal
15	NRPS	4001859	4106539	surugamide-like	Anticancer
16	NRPS	4578108	4620996
17	siderophore	4855676	4867496	desferrioxamine	Siderophore
18	ectoine	5766734	5777132	ectoine	Compatible solute
19	terpene	6536804	6564251	isorenieratene	Carotenoid
20	T3PKS	6662346	6703443
21	T1PKS; NRPS-T1PKS	6709834	6980656	candicidin-like polyene (T1PKS); antimycin-like (NRPS-T1PKS)	Antifungal

### Sheet: N2
Region	Cluster type	Genomic range		Proposed product/most similar product	Proposed product function
		From	To
Region 1	T1PKS; NRPS	138502	294709	pentamycin; surugamide-like	Antifungal; Anticancer
Region 2	NRPS	318241	362484	diisonitrile antibiotic SF2768	Siderophore
Region 3	T1PKS	373594	420539
Region 4	terpene	580527	601410
Region 5	NRPS	998301	1066390	actinomycin	Antiproliferative
Region 6	NRPS	1386002	1503726
Region 7	T3PKS	1507659	1548723	flaviolin
Region 8	hglEKS-T1PKS	1595922	1647628
Region 9	ectoine	2297145	2307555	ectoine	Compatible solute
Region 10	RiPP (lanthipeptide)	3007230	3029365
Region 11	melanin	3221143	3231748	melanin	Pigment
Region 12	siderophore	3306753	3317650	desferrioxamine	Siderophore
Region 13	RiPP (lassopeptide)	3486457	3509010	albusnodin	Antibiotic
Region 14	T2PKS; T1PKS	3990710	4063221	spore pigment (T2PKS)	Spore pigment
Region 15	unknown	4893279	4955761
Region 16	terpene	5572483	5592549	albaflavenone-like	Antibiotic
Region 17	terpene	5893050	5912951
Region 18	NRPS; siderophore; T1PKS	6202254	6280560
Region 19	other; T1PKS	6412076	6469601
Region 20	bacteriocin	6542934	6553751
Region 21	terpene	6564461	6585881	geosmin	Odorant
Region 22	furan	6654961	6676016	methylenomycin-like	Signalling
Region 23	NRPS-T1PKS	6707424	6757622
Region 24	siderophore; NRPS	6764115	6833637
Region 25	NRPS	7065889	7200318
Region 26	terpene; RiPP (TOMM)	7295466	7348145	hopene (terpene)	Membrane stability
Region 27	NRPS-T1PKS	7502516	7552149	cinnabaramide-like	Proteasome inhibitor
Region 28	RiPP (lanthipeptide); NRPS	7710610	7778803
Region 29	NRPS	7794438	7854531	mirubactin-like	Siderophore
Region 30	T1PKS	7882638	7923866
Region 31	bacteriocin	7989148	7999363
Region 32	NRPS-PKS-like	8082642	8128570
Region 33	NRPS-T1PKS; terpene	8188557	8319631	2-methylisoborneol (terpene)	Odorant
Region 34	other	8342774	8384147

### Sheet: Actinovate
Region	Cluster type	Genomic range		Proposed product/most similar product	Proposed roduct function
		From	To
1	bacteriocin	283312	293450
2	RiPP (lanthipeptide)	361936	385095
3	hglEKS-T1PKS	544079	595083
4	terpene	714901	740351	hopene	Membrane stability
5	indole	1057763	1079058
6	butyrolactone	1109141	1116222
7	bacteriocin	1510209	1519576
8	butyrolactone	1590445	1600715
9	siderophore	1787561	1800715	ficellomycin
10	terpene	2680890	2700788
11	NRPS; RiPP (lassopeptide and TfuA-related)	3329299	3413420
12	terpene	3570131	3591739	geosmin
13	terpene	4010062	4031003
14	RiPP (lanthipeptide)	4485421	4508438
15	RiPP (lanthipeptide)	4588451	4609733
16	T1PKS	5223801	5268527
17	ectoine	6218765	6229181	ectoine
18	siderophore	6317836	6326661	desferrioxamine	Siderophore
19	beta-lactam	6909791	6933292	valclavam-like	Antifungal
20	siderophore	7007232	7022083
21	T1PKS-NRPS; NRPS	7160394	7337066	lydicamycin; enterobactin-like	Antibiotic; Siderophore
22	other; T2PKS	7357430	7429945	blasticidin; spore pigment	Antibiotic; Spore pigment
23	bacteriocin	7460952	7471179
24	RiPP (lanthipeptide); T3PKS	7640779	7684537	SapB (lanthipeptide)	Development
25	transAT-PKS; T1PKS	7719594	7954481	migrostatin (transAT-PKS); caniferolide/cyphomycn-like (T1PKS)	Anticancer; Antifungal
26	CDPS; NRPS; other	8047462	8118024	muraymycin-like (other)	Antibiotic
27	lassopeptide	8142293	8164735
28	butyrolactone	8473613	8490284
29	nucleoside	8503987	8531236
30	butyrolactone	16333	27304
31	NRPS	85781	146838	deimino-antipain-like	Protease inhibitor
32	terpene	180105	205668	isorenieratene	Carotenoid
33	aminoglycoside	405010	428956	streptomycin-like	Antibiotic

### Sheet: SL25470
Region	Cluster type	Genomic range		Proposed product/most similar product	Proposed product function
		From	To
1	NRPS	1	37488	mannopeptimycin (first half BGC)	Antibiotic
2	siderophore	1578186	1592943
3	T3PKS; NRPS	1705969	1769016
4	butyrolactone	1778275	1787975
5	bacteriocin	1847179	1856940
6	terpene	2217811	2237867	2-methylisoborneol	Odourant
7	terpene	2381644	2407082	hopene	Membrane stability
8	terpene	2623183	2644280
9	other	2689304	2740234
10	melanin; NRPS; T1PKS	2793393	2872635
11	butyrolactone	3082274	3093227
12	RiPP (lassopeptide)	3313908	3336510	citrulassin-like
13	RiPP (thiopeptide)	3546546	3575520	cyclothiazomycin-like	Multiple inc. antibiotic
14	betalactone; NRPS; T1PKS	3652472	3719673
15	RiPP (lanthipeptide)	3820410	3843022	SapB	Development
16	NRPS	4011344	4068345
17	bacteriocin	4162405	4172617
18	T1PKS	277821	324162
19	terpene	1222873	1245110	geosmin
20	NRPS	1274562	1300769	mannopeptimycin (second half BGC)	Antibiotic
21	RiPP (lassopeptide)	214193	236759
22	ectoine	15265	25681	ectoine	Compatible solute
23	siderophore	101135	112943	desferrioxamine	Siderophore
24	T1PKS-NRPS	567024	678233	streptolydigin	Antibiotic
25	T2PKS	989903	1062418	spore pigment	Spore pigment

### Sheet: SL31975
Region	Cluster type	Genomic range		Proposed product/most similar product	Proposed product function
		From	To
1	T3PKS	191230	232336
2	RiPP (TfuA-related)	349981	372372
3	RiPP (lassopeptide); NRPS	376200	424726
4	RiPP (lanthipeptide)	31901	54468	planosporicin	Antibiotic
5	RiPP (thiopeptide)	63520	92546	cyclothiazomycin-like	Multiple inc. antibiotic
6	T1PKS	181368	235188
7	NRPS; T3PKS; terpene	273322	404534
8	bacteriocin	530174	537926
9	T2PKS	562715	635230	spore pigment	Spore pigment
10	bacteriocin	735563	747266
11	hglEKS-T1PKS	800343	849884
12	terpene	944523	970095	hopene	Membrane stability
13	T1PKS	1066093	1279616	funisamine
14	arylpolyene	1750876	1792400
15	bacteriocin	2001446	2011355
16	NRPS; butyrolactone	2046853	2153353	cyclic glyco/lipopeptide	Antibiotic?
17	siderophore	2302448	2315660
18	T1PKS	2683705	2728603
19	terpene	4255548	4277344	Sits adjacent to rimK-like gene
20	T1PKS	5930634	5976981
21	terpene	6483909	6503724
22	ectoine	6961434	6971850	ectoine
23	siderophore	7052293	7063658	desferrioxamine	Siderophore
24	siderophore	7712509	7727393
25	RiPP (lanthipeptide)	7888320	7910814
26	bacteriocin	7928470	7940398
27	butyrolactone	8263110	8274081
28	NRPS	8334973	8395606	deimino-antipain-like	Protease inhibitor
29	terpene	8396000	8420961	isorenieratene	Carotenoid
30	melanin	8535985	8546485
31	RiPP (lanthipeptide)	8589388	8610875	planosporicin	Antibiotic
